# Grapevine rootstocks affect growth-related scion phenotypes

**DOI:** 10.1101/864850

**Authors:** Zoë Migicovsky, Peter Cousins, Lindsay M. Jordan, Sean Myles, Richard Keith Striegler, Paul Verdegaal, Daniel H. Chitwood

**Affiliations:** Department of Plant, Food and Environmental Sciences, Faculty of Agriculture, Dalhousie University, Truro, NS B2N 5E3, Canada; E. & J. Gallo Winery, Modesto, CA, 95354, USA; E. & J. Gallo Winery, Acampo, CA 95220, USA; University of California Cooperative Extension, San Joaquin Valley, Stockton, CA, 95206, USA; Department of Horticulture, Michigan State University, East Lansing, Michigan, 48824, USA; Department of Computational Mathematics, Science and Engineering, Michigan State University, East Lansing, Michigan, 48824, USA

**Keywords:** rootstocks, grafting, grapevines, root-shoot interactions

## Abstract

Grape growers use rootstocks to provide protection against pests and pathogens and to modulate viticulture performance such as shoot growth. Our study examined two grapevine scion varieties (‘Chardonnay’ and ‘Cabernet Sauvignon’) grafted to 15 different rootstocks and determined the effect of rootstocks on eight traits important to viticulture. We assessed the vines across five years and identified both year and variety as contributing strongly to trait variation. The effect of rootstock was relatively consistent across years and varieties, explaining between 8.99% and 9.78% of the variation in growth-related traits including yield, pruning weight, berry weight, and Ravaz index (yield to pruning weight ratio). Increases in yield due to rootstock were generally the result of increases in berry weight, likely due to increased water uptake by vines grafted to a particular rootstock. We demonstrated a greater than 50% increase in yield, pruning weight, or Ravaz index by choosing the optimal rootstock, indicating that rootstock choice is crucial for grape growers looking to improve vine performance.
