## Supplementary material for "Grapevine rootstocks affect growth-related scion phenotypes": Table S1

### Sheet: Sheet1
Variety	Year	Action	Date
Chardonnay	95	Harvest	1995-09-20
Chardonnay	96	Harvest	1996-08-17
Chardonnay	97	Harvest	1997-08-07
Chardonnay	98	Harvest	1998-09-10
Chardonnay	99	Harvest	1999-08-28
Chardonnay	95	Pruning	1996-03-07
Chardonnay	96	Pruning	1997-01-31
Chardonnay	97	Pruning	1998-01-07
Chardonnay	98	Pruning	1998-12-29
Chardonnay	99	Pruning	1999-12-27
Cabernet Sauvignon	95	Harvest	1995-10-12
Cabernet Sauvignon	96	Harvest	1996-09-20
Cabernet Sauvignon	97	Harvest	1997-09-09
Cabernet Sauvignon	98	Harvest	1998-10-10
Cabernet Sauvignon	99	Harvest	1999-09-29
Cabernet Sauvignon	95	Pruning	1996-03-07
Cabernet Sauvignon	96	Pruning	1997-02-03
Cabernet Sauvignon	97	Pruning	1998-01-16
Cabernet Sauvignon	98	Pruning	1999-01-20
Cabernet Sauvignon	99	Pruning	1999-12-30
