## Supplementary material for "Grapevine rootstocks affect growth-related scion phenotypes": Table S2

### Sheet: TableS2
Variety	Rootstock	Block	Year	SSC	TA (g/L)	pH	Berry Weight (g)	Yield (Kg)	Cluster Number	Pruning Weight (Kg)	Ravaz Index
Cabernet Sauvignon	039-16	4	1995	22	7.1	3.47	1.25	15.3333	118	1.2	12.7778
Cabernet Sauvignon	039-16	3	1995	22.2	6.9	3.4	1.11	16.3333	121	1.26667	12.8947
Cabernet Sauvignon	039-16	2	1995	22.2	6.9	3.51	1.33	13.3333	93.6667	1.11667	11.9403
Cabernet Sauvignon	039-16	1	1995	22.6	5.9	3.49	0.84	8.33333	95	0.596667	13.9665
Cabernet Sauvignon	101-14 MGT	1	1995	23	7.2	3.31	1.2	12.6667	116.667	0.576667	21.9653
Cabernet Sauvignon	101-14 MGT	3	1995	23.8	7	3.48	1.17	14.6667	107.333	1.1	13.3333
Cabernet Sauvignon	101-14 MGT	2	1995	23	6.6	3.45	1.39	15.3333	107	0.796667	19.2469
Cabernet Sauvignon	101-14 MGT	4	1995	22.4	7.2	3.53	1.16	12.3333	111.333	1.26667	9.73684
Cabernet Sauvignon	110 Richter	3	1995	23.6	7.8	3.4	1.17	13	99	1.21667	10.6849
Cabernet Sauvignon	110 Richter	1	1995	22.4	7.3	3.32	1.18	18	107	1.1	16.3636
Cabernet Sauvignon	110 Richter	4	1995	23.4	7.2	3.5	1.25	14	109.333	1.46667	9.54545
Cabernet Sauvignon	110 Richter	2	1995	22.2	6.6	3.5	1.1	13.6667	105	0.863333	15.8301
Cabernet Sauvignon	1103 Paulsen	2	1995	23.4	7.3	3.35	1.1	13.6667	104	1.13333	12.0588
Cabernet Sauvignon	1103 Paulsen	3	1995	23	7.4	3.44	1.25	14.6667	92	1.63333	8.97959
Cabernet Sauvignon	1103 Paulsen	1	1995	21.6	7.5	3.37	1.38	13.6667	113.333	1.06667	12.8125
Cabernet Sauvignon	1103 Paulsen	4	1995	22.2	7.1	3.58	1.21	13.6667	101.333	1.4	9.7619
Cabernet Sauvignon	140Ru	2	1995	22.2	6.9	3.41	0.95	13	166	0.693333	18.75
Cabernet Sauvignon	140Ru	1	1995	21.6	7.1	3.33	1.11	11.6667	134.333	0.52	22.4359
Cabernet Sauvignon	140Ru	3	1995	22.2	7.2	3.43	1.14	13.3333	153	1.13333	11.7647
Cabernet Sauvignon	140Ru	4	1995	22	6.6	3.6	1.11	10.5	114	0.963333	10.8997
Cabernet Sauvignon	3309 Couderc	1	1995	23.2	7.5	3.35	1.25	14.3333	114.667	1.19333	12.0112
Cabernet Sauvignon	3309 Couderc	2	1995	23	7.3	3.44	1.38	14.6667	113.667	1.16667	12.5714
Cabernet Sauvignon	3309 Couderc	4	1995	22.8	7.2	3.47	1.19	13.6667	95	1.2	11.3889
Cabernet Sauvignon	3309 Couderc	3	1995	22.6	7.3	3.49	1.36	15	107.667	1.4	10.7143
Cabernet Sauvignon	420 A	2	1995	23.4	7.7	3.44	1.32	9.83333	92	0.633333	15.5263
Cabernet Sauvignon	420 A	1	1995	23.6	7.4	3.31	1.21	13.0667	99	0.806667	16.1983
Cabernet Sauvignon	420 A	4	1995	22.2	6.9	3.5	1.16	13	102	0.976667	13.3106
Cabernet Sauvignon	420 A	3	1995	22	7.2	3.49	1.13	13.3333	122.333	0.96	13.8889
Cabernet Sauvignon	775 Paulsen	1	1995	22.8	7	3.38	0.9	12.7333	124.333	0.883333	14.4151
Cabernet Sauvignon	775 Paulsen	4	1995	22.6	7.3	3.44	1.04	11.7333	108.333	0.95	12.3509
Cabernet Sauvignon	775 Paulsen	2	1995	22	7.4	3.36	1.11	12.6	138.5	0.916667	13.7455
Cabernet Sauvignon	775 Paulsen	3	1995	22	6.9	3.53	1.04	10.4333	137.667	1.04	10.0321
Cabernet Sauvignon	Freedom	4	1995	23.8	6.9	3.61	1.24	14.3333	99.6667	1.53333	9.34783
Cabernet Sauvignon	Freedom	3	1995	23.2	7.5	3.51	1.18	16.6667	132.667	1.6	10.4167
Cabernet Sauvignon	Freedom	1	1995	22.4	6.9	3.42	1.29	13.7333	100.333	0.846667	16.2205
Cabernet Sauvignon	Freedom	2	1995	22.4	7.3	3.48	1.26	17	116	1.05	16.1905
Cabernet Sauvignon	K51-32	4	1995	22.2	7.3	3.5	1.3	15	122.667	1.16667	12.8571
Cabernet Sauvignon	K51-32	3	1995	22.8	7.3	3.56	1.28	14	103.667	1.33333	10.5
Cabernet Sauvignon	K51-32	2	1995	22	7	3.54	1.28	11	99.6667	0.77	14.2857
Cabernet Sauvignon	K51-32	1	1995	22.8	7	3.55	1.39	15.3333	97.6667	0.95	16.1404
Cabernet Sauvignon	Kober 5BB	2	1995	22	7	3.47	1.1	13.6667	113	0.703333	19.4313
Cabernet Sauvignon	Kober 5BB	4	1995	22.4	6.8	3.49	1.08	11.6667	118	0.843333	13.834
Cabernet Sauvignon	Kober 5BB	1	1995	23.2	6.5	3.45	0.72	6.86667	133.667	0.363333	18.8991
Cabernet Sauvignon	Kober 5BB	3	1995	22.8	7.4	3.39	1.1	14	113.333	0.963333	14.5329
Cabernet Sauvignon	Ramsey	4	1995	22.4	6.9	3.52	1.23	15.3333	110.333	1.2	12.7778
Cabernet Sauvignon	Ramsey	1	1995	22.6	7.9	3.41	1.41	16	97.6667	1.15667	13.8329
Cabernet Sauvignon	Ramsey	3	1995	21.6	8	3.47	1.25	20.3333	127	1.46667	13.8636
Cabernet Sauvignon	Ramsey	2	1995	21.4	6.5	3.45	1.12	10.8667	80.3333	1.00667	10.7947
Cabernet Sauvignon	Schwarzmann	2	1995	23	6.8	3.44	1.18	12.2	102.333	0.963333	12.6644
Cabernet Sauvignon	Schwarzmann	1	1995	22.4	6.6	3.39	1.13	13.6667	98.3333	1.01	13.5314
Cabernet Sauvignon	Schwarzmann	4	1995	22	7.1	3.43	1.15	12.1667	101.333	0.83	14.6586
Cabernet Sauvignon	Schwarzmann	3	1995	22	6.1	3.78	1.17	9.9	83.6667	0.763333	12.9694
Cabernet Sauvignon	SO4	2	1995	21	7.3	3.38	1.13	15.5	131.5	0.77	20.1299
Cabernet Sauvignon	SO4	4	1995	22.2	6.3	3.57	1.1	11	101.667	0.77	14.2857
Cabernet Sauvignon	SO4	1	1995	21.6	7.5	3.31	0.87	14.5	148.5	0.55	26.3636
Cabernet Sauvignon	SO4	3	1995	21.4	7.3	3.37	1.1	11.9667	121	0.85	14.0784
Cabernet Sauvignon	Teleki 5C	3	1995	23	6.7	3.61	1.32	14.6667	96.3333	1.26667	11.5789
Cabernet Sauvignon	Teleki 5C	4	1995	22.2	6.6	3.44	1.14	12	95	1	12
Cabernet Sauvignon	Teleki 5C	2	1995	23.4	7	3.33	1.1	12.6667	94.6667	0.87	14.5594
Cabernet Sauvignon	Teleki 5C	1	1995	22	6.8	3.45	1.12	8	89.3333	0.516667	15.4839
Chardonnay	039-16	1	1995	22.6	7.6	3.18	1.3	8.9	47	0.496667	17.9195
Chardonnay	039-16	2	1995	21.4	8.2	3.21	1.4	14.6667	63	0.656667	22.335
Chardonnay	039-16	3	1995	21.8	6.6	3.56	1.3	10.1667	78.6667	0.853333	11.9141
Chardonnay	039-16	4	1995	22.4	7.1	3.32	1.45	12.3333	70.6667	0.996667	12.3746
Chardonnay	101-14 MGT	1	1995	23	6.7	3.24	1.44	14	69.3333	0.913333	15.3285
Chardonnay	101-14 MGT	2	1995	23.2	7.1	3.26	1.28	10.3667	57	0.4	25.9167
Chardonnay	101-14 MGT	3	1995	22.6	6.7	3.21	1.18	13.6667	81.3333	0.78	17.5214
Chardonnay	101-14 MGT	4	1995	22.2	8.3	3.26	1.35	12.0333	62.6667	0.62	19.4086
Chardonnay	110 Richter	1	1995	23	7.6	3.32	1.42	11.2667	58	0.983333	11.4576
Chardonnay	110 Richter	2	1995	22.6	7.8	3.24	1.4	14	66.3333	0.673333	20.7921
Chardonnay	110 Richter	3	1995	22.8	7	3.24	1.33	10.4333	66	0.823333	12.6721
Chardonnay	110 Richter	4	1995	23.2	8.5	3.29	1.35	12.0667	67	0.803333	15.0207
Chardonnay	1103 Paulsen	1	1995	22.8	8.2	3.16	1.37	12.6667	60	0.66	19.1919
Chardonnay	1103 Paulsen	2	1995	23	6.3	3.3	1.38	8.7	51.6667	0.876667	9.92395
Chardonnay	1103 Paulsen	3	1995	23.2	7.4	3.29	1.47	8.53333	52.6667	1.14333	7.46356
Chardonnay	1103 Paulsen	4	1995	23	7	3.34	1.28	9.73333	59	1.2	8.11111
Chardonnay	140Ru	1	1995	21.4	6.6	3.31	1.17	14	76	0.356667	39.2523
Chardonnay	140Ru	2	1995	21	6.2	3.23	0.91	9.4	68.3333	0.363333	25.8716
Chardonnay	140Ru	3	1995	21	7.5	3.23	1.22	14	88.3333	0.756667	18.5022
Chardonnay	140Ru	4	1995	21.8	6.4	3.22	0.98	13.0333	77.3333	0.553333	23.5542
Chardonnay	3309 Couderc	1	1995	23.4	7.6	3.26	1.15	10	46	0.756667	13.2159
Chardonnay	3309 Couderc	2	1995	23.6	8	3.23	1.43	8.5	59.3333	0.626667	13.5638
Chardonnay	3309 Couderc	3	1995	23	7.4	3.3	1.42	8.46667	55.6667	1.2	7.05556
Chardonnay	3309 Couderc	4	1995	23	7.5	3.37	1.35	7.03333	61.3333	1.1	6.39394
Chardonnay	420 A	1	1995	22.6	7.4	3.2	1.15	7.23333	53.6667	0.256667	28.1818
Chardonnay	420 A	2	1995	24.4	8.4	3.34	1.36	8.56667	50.6667	0.316667	27.0526
Chardonnay	420 A	3	1995	24.2	6.8	3.28	1.23	8.96667	54	0.66	13.5859
Chardonnay	420 A	4	1995	24	7.5	3.31	1.36	11.6	77.3333	0.936667	12.3843
Chardonnay	775 Paulsen	1	1995	22	5.6	3.41	0.7	5.76667	55.6667	0.503333	11.457
Chardonnay	775 Paulsen	2	1995	21.8	5.7	3.51	0.79	5.63333	68	0.62	9.08602
Chardonnay	775 Paulsen	3	1995	23	6.8	3.36	1.15	4.5	35.3333	0.576667	7.80347
Chardonnay	775 Paulsen	4	1995	22	6.1	3.4	0.97	7.53333	66.3333	0.8	9.41667
Chardonnay	Freedom	1	1995	24	8.7	3.28	1.43	8.2	41.3333	0.75	10.9333
Chardonnay	Freedom	2	1995	24.2	7.4	3.26	1.34	11.3333	74	0.683333	16.5854
Chardonnay	Freedom	3	1995	22.8	9.1	3.39	1.44	10.0667	62.3333	0.886667	11.3534
Chardonnay	Freedom	4	1995	22.4	7.9	3.51	1.5	11.3333	61	1.76667	6.41509
Chardonnay	K51-32	1	1995	23.4	7.3	3.21	1.31	9.03333	47.6667	0.613333	14.7283
Chardonnay	K51-32	2	1995	23.8	8.2	3.29	1.38	12.6667	60	0.56	22.619
Chardonnay	K51-32	3	1995	23.6	7	3.3	1.33	7.7	57.3333	0.73	10.5479
Chardonnay	K51-32	4	1995	23.6	8.3	3.42	1.36	8.66667	66.6667	1.10667	7.83133
Chardonnay	Kober 5BB	1	1995	21.4	7.3	3.16	0.98	8.16667	59	0.406667	20.082
Chardonnay	Kober 5BB	2	1995	22	5.9	3.22	1	8.66667	75	0.453333	19.1176
Chardonnay	Kober 5BB	3	1995	23.6	6.2	3.37	1.24	9.63333	75	0.84	11.4683
Chardonnay	Kober 5BB	4	1995	19.8	7.7	3.27	1.14	17	90	0.525	32.381
Chardonnay	Ramsey	1	1995	23	7.5	3.27	1.35	7.96667	38.6667	0.606667	13.1319
Chardonnay	Ramsey	2	1995	23.2	7.9	3.35	1.33	13.4333	48	0.986667	13.6149
Chardonnay	Ramsey	3	1995	22.4	7.5	3.26	1.46	13.8333	82.6667	0.98	14.1156
Chardonnay	Ramsey	4	1995	22.4	8.6	3.3	1.49	11.6333	52	0.88	13.2197
Chardonnay	SO4	1	1995	21.4	6.2	3.33	0.86	12.3333	73.3333	0.34	36.2745
Chardonnay	SO4	2	1995	21	7	3.18	1.07	13.8333	90	0.446667	30.9701
Chardonnay	SO4	3	1995	23	5.8	3.48	1.27	8.03333	73.6667	1.29333	6.21134
Chardonnay	SO4	4	1995	20	7.4	3.27	1.17	15.3333	86.6667	0.46	33.3333
Chardonnay	Schwarzmann	1	1995	23	7.6	3.31	1.16	NA	NA	0.56	NA
Chardonnay	Schwarzmann	2	1995	23.4	6.6	3.25	1.18	NA	NA	0.9	NA
Chardonnay	Schwarzmann	3	1995	22.4	6.8	3.33	1.31	NA	NA	0.816667	NA
Chardonnay	Schwarzmann	4	1995	22	7.5	3.32	1.28	NA	NA	0.673333	NA
Chardonnay	Teleki 5C	1	1995	24.2	7.3	3.31	1.28	7.03333	65	0.82	8.57724
Chardonnay	Teleki 5C	2	1995	22.8	8	3.22	1.4	10.4667	58.6667	0.673333	15.5446
Chardonnay	Teleki 5C	3	1995	23.2	9.3	3.36	1.4	9.86667	55.3333	0.683333	14.439
Chardonnay	Teleki 5C	4	1995	23	7	3.33	1.41	8.66667	45	0.71	12.2066
Cabernet Sauvignon	039-16	4	1996	21.8	7.7	3.38	1.18	8.5	69.6667	3.16667	2.68421
Cabernet Sauvignon	039-16	3	1996	22	8	3.29	1.13	11.7667	81.3333	3.76667	3.12389
Cabernet Sauvignon	039-16	2	1996	22.8	6.8	3.38	1.32	13	87	2.7	4.81481
Cabernet Sauvignon	039-16	1	1996	22	7.2	3.26	0.97	7.2	61.6667	1.3	5.53846
Cabernet Sauvignon	101-14 MGT	1	1996	22.8	8.3	3.22	1.13	8.03333	70	1.5	5.35556
Cabernet Sauvignon	101-14 MGT	3	1996	22.6	7.4	3.38	1.17	8.16667	67.6667	3.33333	2.45
Cabernet Sauvignon	101-14 MGT	2	1996	23.4	7	3.34	1.27	11.7333	81	1.53333	7.65217
Cabernet Sauvignon	101-14 MGT	4	1996	22.2	6.7	3.48	1.28	15	73.6667	4.63333	3.23741
Cabernet Sauvignon	110 Richter	3	1996	22.4	8.8	3.23	1.05	7.66667	78.3333	3.2	2.39583
Cabernet Sauvignon	110 Richter	1	1996	22.8	8.4	3.21	1.07	14.6667	107	2.93333	5
Cabernet Sauvignon	110 Richter	4	1996	22.4	7.2	3.45	1.23	15.3333	108	4.13333	3.70968
Cabernet Sauvignon	110 Richter	2	1996	22.2	7.2	3.35	1.29	14.3333	77.6667	2.4	5.97222
Cabernet Sauvignon	1103 Paulsen	2	1996	22.4	8	3.24	1.11	11.3333	83	2.86667	3.95349
Cabernet Sauvignon	1103 Paulsen	3	1996	21.6	8.3	3.33	1.18	13.3333	92.6667	4	3.33333
Cabernet Sauvignon	1103 Paulsen	1	1996	21.6	8.6	3.2	1.27	11.7333	78.3333	2.53333	4.63158
Cabernet Sauvignon	1103 Paulsen	4	1996	21.8	7.1	3.49	1.32	16.6667	98.3333	5.4	3.08642
Cabernet Sauvignon	140Ru	2	1996	22.6	9	3.14	0.99	6.7	59	2.3	2.91304
Cabernet Sauvignon	140Ru	1	1996	22.2	7.7	3.28	1.14	9.93333	79.3333	1.4	7.09524
Cabernet Sauvignon	140Ru	3	1996	21.4	8.3	3.33	1.1	10.2	77	2.86667	3.55814
Cabernet Sauvignon	140Ru	4	1996	22	6.8	3.46	1.27	14.3333	93.3333	4	3.58333
Cabernet Sauvignon	3309 Couderc	1	1996	22.8	8.9	3.18	1.1	4.23333	50	2.66667	1.5875
Cabernet Sauvignon	3309 Couderc	2	1996	23	8	3.33	1.15	8.93333	68.6667	3.3	2.70707
Cabernet Sauvignon	3309 Couderc	4	1996	22.8	6.9	3.46	1.25	14.3333	101	3.9	3.67521
Cabernet Sauvignon	3309 Couderc	3	1996	22.8	6.8	3.46	1.29	15	97.6667	3.5	4.28571
Cabernet Sauvignon	420 A	2	1996	21.8	8.3	3.21	1.09	10.1667	77.6667	2.1	4.84127
Cabernet Sauvignon	420 A	1	1996	22.8	7.1	3.29	1.35	15	97	2.06667	7.25806
Cabernet Sauvignon	420 A	4	1996	22.4	6.8	3.43	1.23	14	85.6667	3.53333	3.96226
Cabernet Sauvignon	420 A	3	1996	22	6.7	3.46	1.26	16.3333	84.6667	3.66667	4.45455
Cabernet Sauvignon	775 Paulsen	1	1996	22.6	8.3	3.2	1.046	6.4	67.3333	3.2	2
Cabernet Sauvignon	775 Paulsen	4	1996	21.8	8.3	3.37	0.93	7.03333	65.6667	3	2.34444
Cabernet Sauvignon	775 Paulsen	2	1996	22	8.8	3.2	1.04	10.9333	74	2.76667	3.95181
Cabernet Sauvignon	775 Paulsen	3	1996	22	6.8	3.44	1.19	13.6667	101	3.2	4.27083
Cabernet Sauvignon	Freedom	4	1996	22	8.1	3.36	1.16	8.46667	84	4.03333	2.09917
Cabernet Sauvignon	Freedom	3	1996	22.6	7.4	3.47	1.23	9.6	74.6667	4.13333	2.32258
Cabernet Sauvignon	Freedom	1	1996	23	7.1	3.31	1.33	12.6	92	1.32667	9.49749
Cabernet Sauvignon	Freedom	2	1996	22.6	6.9	3.39	1.3	15	85.3333	2.1	7.14286
Cabernet Sauvignon	K51-32	4	1996	22.2	7.4	3.44	1.2	12.5	81	3.23333	3.86598
Cabernet Sauvignon	K51-32	3	1996	22.8	7.6	3.44	1.33	15.6667	93.3333	3.46667	4.51923
Cabernet Sauvignon	K51-32	2	1996	22.6	6.8	3.37	1.29	13	80.6667	1.6	8.125
Cabernet Sauvignon	K51-32	1	1996	22.4	7.3	3.37	1.29	13.3333	82.6667	2.86667	4.65116
Cabernet Sauvignon	Kober 5BB	2	1996	22	8	3.27	1.21	13.6667	70.3333	1.95	7.00855
Cabernet Sauvignon	Kober 5BB	4	1996	22	7.6	3.42	1.14	6.6	65.6667	2.2	3
Cabernet Sauvignon	Kober 5BB	1	1996	22.4	6.3	3.4	1.04	4.93333	46.3333	1.46667	3.36364
Cabernet Sauvignon	Kober 5BB	3	1996	22.8	7.5	3.35	1.21	15.6667	100	2.1	7.46032
Cabernet Sauvignon	Ramsey	4	1996	20.8	8.3	3.3	1.09	9.43333	82.6667	4.56667	2.06569
Cabernet Sauvignon	Ramsey	1	1996	22.4	8.6	3.21	1.26	13	104.333	3.33333	3.9
Cabernet Sauvignon	Ramsey	3	1996	21.2	8.3	3.27	1.23	15.3333	80.6667	3.9	3.93162
Cabernet Sauvignon	Ramsey	2	1996	22	7	3.37	1.32	14.3333	109.667	3.7	3.87387
Cabernet Sauvignon	Schwarzmann	2	1996	22.4	7.6	3.28	1.11	7.33333	66.6667	2.36667	3.09859
Cabernet Sauvignon	Schwarzmann	1	1996	22.2	7.4	3.27	1.18	10.6667	77	2.03333	5.2459
Cabernet Sauvignon	Schwarzmann	4	1996	22	7	3.42	1.14	9.16667	65.3333	2.5	3.66667
Cabernet Sauvignon	Schwarzmann	3	1996	24.4	6.3	3.45	1.16	11.9333	71.3333	2.04667	5.83062
Cabernet Sauvignon	SO4	2	1996	21.8	8.1	3.23	1.19	17.5	107	1.8	9.72222
Cabernet Sauvignon	SO4	4	1996	20.4	7.8	3.37	0.88	10.55	75	2.13333	4.94531
Cabernet Sauvignon	SO4	1	1996	22.6	7.1	3.37	1.25	8.65	78.5	0.626667	13.8032
Cabernet Sauvignon	SO4	3	1996	22	7.4	3.31	1.17	10.4	79.3333	2.83333	3.67059
Cabernet Sauvignon	Teleki 5C	3	1996	21.2	8.1	3.31	1.05	8.53333	73.6667	3.3	2.58586
Cabernet Sauvignon	Teleki 5C	4	1996	21.8	7.2	3.37	1.1	8.06667	63.6667	3.33333	2.42
Cabernet Sauvignon	Teleki 5C	2	1996	22.4	7.5	3.33	1.07	9.1	66.6667	1.73333	5.25
Cabernet Sauvignon	Teleki 5C	1	1996	22.4	6.8	3.36	1.22	9.66667	73.6667	1.56	6.19658
Chardonnay	039-16	1	1996	24	8.5	3.38	1.31	7.56667	59	1.08333	6.98462
Chardonnay	039-16	2	1996	24.4	8.5	3.37	1.61	13	70.6667	2.13333	6.09375
Chardonnay	039-16	3	1996	23.8	7.6	3.6	1.38	11.5667	86.3333	2.53333	4.56579
Chardonnay	039-16	4	1996	24.2	10.1	3.54	1.23	9.23333	100.333	2.63333	3.50633
Chardonnay	101-14 MGT	1	1996	25.6	8.3	3.46	1.17	5.03333	66	2.41667	2.08276
Chardonnay	101-14 MGT	2	1996	24.4	8.3	3.43	1.32	8.56667	57.6667	0.846667	10.1181
Chardonnay	101-14 MGT	3	1996	26.2	9.5	3.55	1.25	7.33333	68.3333	2.33333	3.14286
Chardonnay	101-14 MGT	4	1996	24.2	9	3.51	1.25	8.43333	66.6667	2.13333	3.95312
Chardonnay	110 Richter	1	1996	24.8	8.2	3.34	1.3	10.0333	97.3333	2.53333	3.96053
Chardonnay	110 Richter	2	1996	23.8	9.1	3.44	1.35	10.6667	78	1.76667	6.03774
Chardonnay	110 Richter	3	1996	25	9	3.43	1.31	12	99.6667	2.43333	4.93151
Chardonnay	110 Richter	4	1996	24.8	7.8	3.47	1.43	11.3333	81.3333	2.63333	4.3038
Chardonnay	1103 Paulsen	1	1996	25.8	8.3	3.4	1.3	8.46667	65.6667	1.9	4.45614
Chardonnay	1103 Paulsen	2	1996	24.8	9.6	3.5	1.17	6.8	89	2.36667	2.87324
Chardonnay	1103 Paulsen	3	1996	24.2	8.8	3.42	1.29	8.86667	80.6667	3.16667	2.8
Chardonnay	1103 Paulsen	4	1996	25.4	9.5	3.49	1.3	12	120.667	3.86667	3.10345
Chardonnay	140Ru	1	1996	25	10.3	3.41	1.14	5.76667	51	1.2	4.80556
Chardonnay	140Ru	2	1996	25	8.4	3.43	1.31	8.6	63	0.846667	10.1575
Chardonnay	140Ru	3	1996	24.6	8.2	3.45	1.31	5.7	56	3.1	1.83871
Chardonnay	140Ru	4	1996	25.2	9.4	3.52	1.19	5.13333	50.3333	2.06667	2.48387
Chardonnay	3309 Couderc	1	1996	25.8	9	3.41	1.27	7.86667	69	1.93333	4.06897
Chardonnay	3309 Couderc	2	1996	26	9.7	3.49	1.29	7.6	66	2.3	3.30435
Chardonnay	3309 Couderc	3	1996	24	9.7	3.52	1.2	4.3	87.3333	3.1	1.3871
Chardonnay	3309 Couderc	4	1996	24	10	3.55	1.15	6.93333	81.3333	3.56667	1.94393
Chardonnay	420 A	1	1996	24.2	8.2	3.34	1.37	8.13333	49	0.683333	11.9024
Chardonnay	420 A	2	1996	25	9.6	3.39	1.32	11	64.6667	1.26667	8.68421
Chardonnay	420 A	3	1996	25.2	7.9	3.4	1.15	7.66667	63.3333	1.26667	6.05263
Chardonnay	420 A	4	1996	25.2	9.3	3.43	1.4	9.1	81.3333	2.3	3.95652
Chardonnay	775 Paulsen	1	1996	24.4	7.6	3.48	0.96	2.03333	41	1.7	1.19608
Chardonnay	775 Paulsen	2	1996	24.4	7.2	3.68	1.05	4.2	60.6667	1.45	2.89655
Chardonnay	775 Paulsen	3	1996	25.6	9.2	3.56	1.15	3.73333	57	1.86667	2
Chardonnay	775 Paulsen	4	1996	24.6	9.5	3.59	1.03	2.6	55.3333	2.33333	1.11429
Chardonnay	Freedom	1	1996	25	8.6	3.39	1.35	11.7333	76	1.73333	6.76923
Chardonnay	Freedom	2	1996	25.8	10	3.47	1.31	7.86667	55.6667	1.56667	5.02128
Chardonnay	Freedom	3	1996	25.2	10.1	3.55	1.34	7.73333	66.3333	2.9	2.66667
Chardonnay	Freedom	4	1996	23	7.9	3.58	1.23	9.63333	104	5.3	1.81761
Chardonnay	K51-32	1	1996	25	8.6	3.4	1.3	6.2	36.6667	1.8	3.44444
Chardonnay	K51-32	2	1996	25	10.2	3.42	1.32	8.63333	62.3333	1.73333	4.98077
Chardonnay	K51-32	3	1996	24.6	9.7	3.44	1.26	9.1	81.3333	1.76667	5.15094
Chardonnay	K51-32	4	1996	24	9.5	3.57	1.25	6.7	94.3333	3.23333	2.07216
Chardonnay	Kober 5BB	1	1996	25.4	9.3	3.42	1.28	4.26667	39.6667	1.4	3.04762
Chardonnay	Kober 5BB	2	1996	25	9.3	3.57	1.21	1.96667	23.3333	0.943333	2.08481
Chardonnay	Kober 5BB	3	1996	24.2	9.6	3.64	1.24	5.63333	64	1.96667	2.86441
Chardonnay	Kober 5BB	4	1996	25.2	7.5	3.54	1.17	7.65	62.5	2.2	3.47727
Chardonnay	Ramsey	1	1996	25.8	9.4	3.39	1.37	11.5	78.6667	1.53333	7.5
Chardonnay	Ramsey	2	1996	24.2	8.4	3.43	1.34	15	99.6667	2.63333	5.6962
Chardonnay	Ramsey	3	1996	24	8	3.48	1.28	9.13333	84.6667	3.9	2.34188
Chardonnay	Ramsey	4	1996	24.6	9.1	3.44	1.39	13.6	83.3333	2.4	5.66667
Chardonnay	SO4	1	1996	22.8	8.4	3.37	1.39	1.98667	28.3333	1.73	1.14836
Chardonnay	SO4	2	1996	25.8	9	3.61	1.4	0.903333	12	2.03333	0.444262
Chardonnay	SO4	3	1996	24	8.7	3.68	1.12	4.56667	71.6667	2.73333	1.67073
Chardonnay	SO4	4	1996	24.6	7.3	3.57	1.31	7.8	64.6667	1.9	4.10526
Chardonnay	Schwarzmann	1	1996	25	7.9	3.41	1.2	10.3333	70.3333	1.36667	7.56098
Chardonnay	Schwarzmann	2	1996	25.6	8.4	3.47	1.21	5.6	81.6667	1.93333	2.89655
Chardonnay	Schwarzmann	3	1996	24.4	8.1	3.45	1.28	6.8	78	2.08	3.26923
Chardonnay	Schwarzmann	4	1996	24.4	8.1	3.48	1.36	10.8333	67	1.93333	5.60345
Chardonnay	Teleki 5C	1	1996	25.2	9.9	3.41	1.21	8.76667	81.3333	2.23333	3.92537
Chardonnay	Teleki 5C	2	1996	25.4	7.7	3.39	1.39	9.6	67	1.63333	5.87755
Chardonnay	Teleki 5C	3	1996	24.6	6.9	3.47	1.37	11	82.6667	1.96667	5.59322
Chardonnay	Teleki 5C	4	1996	25.2	8.4	3.45	1.21	8.06667	68	1.63333	4.93878
Cabernet Sauvignon	039-16	4	1997	19.8	7.2	3.53	1.19	15	98	1.66667	9
Cabernet Sauvignon	039-16	3	1997	21	6.8	3.49	1.3	16.3333	100.667	1.86667	8.75
Cabernet Sauvignon	039-16	2	1997	21.4	6.5	3.42	1.37	20.6667	137	1.24333	16.622
Cabernet Sauvignon	039-16	1	1997	23.2	6.2	3.46	1.22	13	101	0.943333	13.7809
Cabernet Sauvignon	101-14 MGT	1	1997	22	6.8	3.38	1.49	14.3333	115	0.933333	15.3571
Cabernet Sauvignon	101-14 MGT	3	1997	22.6	6.3	3.6	1.25	18	125.333	1.6	11.25
Cabernet Sauvignon	101-14 MGT	2	1997	22	6.6	3.42	1.33	16	113.333	0.753333	21.2389
Cabernet Sauvignon	101-14 MGT	4	1997	21	7.1	3.5	1.56	20.6667	134.667	1.8	11.4815
Cabernet Sauvignon	110 Richter	3	1997	22.4	6.6	3.47	1.54	14	123	1.4	10
Cabernet Sauvignon	110 Richter	1	1997	22.6	7.1	3.41	1.39	19.6667	140	1.76667	11.1321
Cabernet Sauvignon	110 Richter	4	1997	22	7.2	3.56	1.53	18	124.333	1.83333	9.81818
Cabernet Sauvignon	110 Richter	2	1997	22.4	6.9	3.42	1.47	19.3333	132.333	1.13333	17.0588
Cabernet Sauvignon	1103 Paulsen	2	1997	22	6.8	3.48	1.46	19.3333	123.667	1.53333	12.6087
Cabernet Sauvignon	1103 Paulsen	3	1997	21.2	6.8	3.53	1.46	22	129.667	2	11
Cabernet Sauvignon	1103 Paulsen	1	1997	21.2	6.9	3.41	1.5	19.6667	138	1.36667	14.3902
Cabernet Sauvignon	1103 Paulsen	4	1997	20.2	7.1	3.58	1.36	21	136.333	2.03333	10.3279
Cabernet Sauvignon	140Ru	2	1997	21.4	6.8	3.39	1.58	18	128.333	1.3	13.8462
Cabernet Sauvignon	140Ru	1	1997	22	7	3.35	1.34	13.6667	111.333	1.16667	11.7143
Cabernet Sauvignon	140Ru	3	1997	21.4	6.5	3.56	1.31	15.3333	108	1.53333	10
Cabernet Sauvignon	140Ru	4	1997	21.6	7	3.63	1.41	14.6667	91	1.7	8.62745
Cabernet Sauvignon	3309 Couderc	1	1997	22.8	7.1	3.39	1.34	12.6667	117.333	1.33333	9.5
Cabernet Sauvignon	3309 Couderc	2	1997	22.8	6.4	3.5	1.6	17.6667	124.333	1.7	10.3922
Cabernet Sauvignon	3309 Couderc	4	1997	22.2	6.5	3.61	1.52	21.3333	122.333	1.96667	10.8475
Cabernet Sauvignon	3309 Couderc	3	1997	22.2	7	3.5	1.49	16.6667	103.333	1.66667	10
Cabernet Sauvignon	420 A	2	1997	21	6.6	3.27	1.38	15.3333	113.333	0.78	19.6581
Cabernet Sauvignon	420 A	1	1997	21.6	7.3	3.32	1.45	19.3333	126.333	1.09	17.737
Cabernet Sauvignon	420 A	4	1997	20.6	7	3.46	1.39	18	110.333	1.6	11.25
Cabernet Sauvignon	420 A	3	1997	20.6	6.7	3.46	1.61	25.3333	122	1.5	16.8889
Cabernet Sauvignon	775 Paulsen	1	1997	21.4	7.1	3.44	1.23	14.5333	140	1.53333	9.47826
Cabernet Sauvignon	775 Paulsen	4	1997	20.4	6.8	3.65	1.5	14.5667	103	1.43333	10.1628
Cabernet Sauvignon	775 Paulsen	2	1997	22.4	6.9	3.49	1.42	17.3333	118.333	1.46667	11.8182
Cabernet Sauvignon	775 Paulsen	3	1997	21	7.1	3.59	1.37	17	112.333	2.06667	8.22581
Cabernet Sauvignon	Freedom	4	1997	21.2	6.7	3.54	1.5	15.6667	111.333	1.63333	9.59184
Cabernet Sauvignon	Freedom	3	1997	22.4	6.8	3.5	1.47	19.3333	137	1.7	11.3725
Cabernet Sauvignon	Freedom	1	1997	23.4	7.1	3.36	1.36	18.6667	120.333	0.963333	19.3772
Cabernet Sauvignon	Freedom	2	1997	22.6	7.1	3.43	1.58	21	120	1.46667	14.3182
Cabernet Sauvignon	K51-32	4	1997	21.2	6.5	3.64	1.48	22.3333	112.667	1.53333	14.5652
Cabernet Sauvignon	K51-32	3	1997	21	7.1	3.52	1.6	23	120	1.56667	14.6809
Cabernet Sauvignon	K51-32	2	1997	21.6	6.5	3.51	1.48	15.6667	104.667	1.06	14.7799
Cabernet Sauvignon	K51-32	1	1997	22	6.9	3.46	1.55	23.6667	126	1.43333	16.5116
Cabernet Sauvignon	Kober 5BB	2	1997	22.4	7	3.37	1.36	15.6667	103.333	1.09333	14.3293
Cabernet Sauvignon	Kober 5BB	4	1997	22.4	6.9	3.57	1.4	16	104	1.7	9.41176
Cabernet Sauvignon	Kober 5BB	1	1997	20.4	6.4	3.43	0.99	11.3	99.6667	0.455	24.8352
Cabernet Sauvignon	Kober 5BB	3	1997	20.8	7.5	3.38	1.27	15.3333	113.333	1.46667	10.4545
Cabernet Sauvignon	Ramsey	4	1997	20	6.1	3.58	1.47	16.6667	134.667	1.8	9.25926
Cabernet Sauvignon	Ramsey	1	1997	21	7.5	3.32	1.66	19.3333	145.667	1.53333	12.6087
Cabernet Sauvignon	Ramsey	3	1997	20.6	6.8	3.53	1.08	23.3333	141.333	2.1	11.1111
Cabernet Sauvignon	Ramsey	2	1997	21.6	6.7	3.44	1.54	19.3333	128.333	1.61667	11.9588
Cabernet Sauvignon	Schwarzmann	2	1997	22.2	6.3	3.39	1.36	20	134.667	1.31333	15.2284
Cabernet Sauvignon	Schwarzmann	1	1997	22.6	6.5	3.38	1.22	16.3333	115	1.22667	13.3152
Cabernet Sauvignon	Schwarzmann	4	1997	22.2	6.4	3.57	1.44	16.6667	98	1.66667	10
Cabernet Sauvignon	Schwarzmann	3	1997	21.8	5.9	3.52	1.2	13.8	116	0.98	14.0816
Cabernet Sauvignon	SO4	2	1997	21.6	6.5	3.39	1.18	10.85	107	1.35	8.03704
Cabernet Sauvignon	SO4	4	1997	20.2	6.4	3.52	1.13	13.5	99	1.2	11.25
Cabernet Sauvignon	SO4	1	1997	22.4	6.8	3.38	1.36	15	120	1.2	12.5
Cabernet Sauvignon	SO4	3	1997	20.6	6.4	3.4	1.05	17	108	1.195	14.2259
Cabernet Sauvignon	Teleki 5C	3	1997	20.4	6.3	3.46	1.45	14.6667	118	1.3	11.2821
Cabernet Sauvignon	Teleki 5C	4	1997	20.4	6.3	3.49	1.18	13	115	1.73333	7.5
Cabernet Sauvignon	Teleki 5C	2	1997	21	6.5	3.37	1.29	15.3333	109.667	0.94	16.3121
Cabernet Sauvignon	Teleki 5C	1	1997	22.4	6.3	3.43	1.09	17	113.667	0.953333	17.8322
Chardonnay	039-16	1	1997	23.4	10.2	3.22	1.53	16.6667	75.6667	0.59	28.2486
Chardonnay	039-16	2	1997	23.2	11.4	3.24	1.91	18.3333	81	1.23333	14.8649
Chardonnay	039-16	3	1997	22.6	10.4	3.41	1.8	19	107	1.30667	14.5408
Chardonnay	039-16	4	1997	23.5	10.8	3.3	1.85	13.1667	82	1.34333	9.80149
Chardonnay	101-14 MGT	1	1997	24.8	10.1	3.31	1.42	13	95.6667	1.35667	9.58231
Chardonnay	101-14 MGT	2	1997	23.6	9.8	3.2	1.56	17	75.6667	0.63	26.9841
Chardonnay	101-14 MGT	3	1997	23.4	11	3.28	1.62	17.6667	83	1.19	14.8459
Chardonnay	101-14 MGT	4	1997	24	10.4	3.31	1.54	11.0667	59.3333	1.23333	8.97297
Chardonnay	110 Richter	1	1997	24.4	11.7	3.27	1.75	16.3333	97.6667	0.963333	16.955
Chardonnay	110 Richter	2	1997	24.4	10	3.41	1.76	17	84	1.11	15.3153
Chardonnay	110 Richter	3	1997	24.2	11.2	3.29	1.69	15.3333	92.3333	1.22	12.5683
Chardonnay	110 Richter	4	1997	23.9	12.3	3.32	1.79	16.3333	87.6667	1.43333	11.3953
Chardonnay	1103 Paulsen	1	1997	24.5	10.3	3.31	1.67	15.6667	88.3333	1.17333	13.3523
Chardonnay	1103 Paulsen	2	1997	23.6	10.8	3.31	1.66	11.1667	74.6667	1.16333	9.59885
Chardonnay	1103 Paulsen	3	1997	24	10.5	3.38	1.6	13.6667	95.3333	1.5	9.11111
Chardonnay	1103 Paulsen	4	1997	24.2	10.9	3.37	1.73	15.6667	101.333	2	7.83333
Chardonnay	140Ru	1	1997	23.2	10	3.28	1.43	16	82	0.816667	19.5918
Chardonnay	140Ru	2	1997	22.6	10.4	3.21	1.43	15	82	0.58	25.8621
Chardonnay	140Ru	3	1997	24	9.9	3.3	1.71	17.3333	94	1.5	11.5556
Chardonnay	140Ru	4	1997	24.6	11.1	3.31	1.6	19	85.3333	1.26667	15
Chardonnay	3309 Couderc	1	1997	24.6	10.9	3.22	1.48	17	86	0.95	17.8947
Chardonnay	3309 Couderc	2	1997	25	10.8	3.36	1.66	11.9333	75.6667	1.33333	8.95
Chardonnay	3309 Couderc	3	1997	24.1	11	3.3	1.59	12.3333	83.3333	1.56667	7.87234
Chardonnay	3309 Couderc	4	1997	23.8	10.6	3.45	1.38	9.03333	80	1.7	5.31373
Chardonnay	420 A	1	1997	22.5	9.8	3.12	1.56	17.6667	76.3333	0.576667	30.6358
Chardonnay	420 A	2	1997	23.4	11.2	3.21	1.76	17.6667	78	0.756667	23.348
Chardonnay	420 A	3	1997	23.6	10.1	3.21	1.65	14	66	0.71	19.7183
Chardonnay	420 A	4	1997	24.2	10.9	3.29	1.61	15.6667	86.3333	1.2	13.0556
Chardonnay	775 Paulsen	1	1997	23.4	11	3.31	1.3	6.9	62.3333	0.876667	7.87072
Chardonnay	775 Paulsen	2	1997	22.6	10	3.4	1.5	12	92	0.976667	12.2867
Chardonnay	775 Paulsen	3	1997	24.6	11.1	3.37	1.6	10.4667	64	1.21333	8.62637
Chardonnay	775 Paulsen	4	1997	22.9	10.3	3.39	1.42	12	74	1.4	8.57143
Chardonnay	Freedom	1	1997	24.8	11.1	3.24	1.62	19.3333	84.3333	1.04333	18.5304
Chardonnay	Freedom	2	1997	24	11.5	3.31	1.64	18	73.3333	0.966667	18.6207
Chardonnay	Freedom	3	1997	24.2	12.1	3.37	1.81	15.3333	81.6667	1.76667	8.67925
Chardonnay	Freedom	4	1997	22.6	12	3.48	1.59	16	111.333	2	8
Chardonnay	K51-32	1	1997	24.1	10.8	3.21	1.73	16.3333	73.6667	1.01667	16.0656
Chardonnay	K51-32	2	1997	24.1	10.9	3.28	1.62	15.3333	81	0.983333	15.5932
Chardonnay	K51-32	3	1997	23.4	10.9	3.26	1.76	12.3333	76	1.04667	11.7834
Chardonnay	K51-32	4	1997	23.6	10.5	3.45	1.68	13.3333	97.3333	1.5	8.88889
Chardonnay	Kober 5BB	1	1997	22.8	9.9	3.19	1.5	13	85.3333	0.61	21.3115
Chardonnay	Kober 5BB	2	1997	23	10	3.23	1.27	16	83.6667	0.93	17.2043
Chardonnay	Kober 5BB	3	1997	24.2	10.4	3.46	1.63	15	90.3333	1.63333	9.18367
Chardonnay	Kober 5BB	4	1997	23.9	10.5	3.3	1.59	19.5	88.5	1.55	12.5806
Chardonnay	Ramsey	1	1997	23.2	10.8	3.25	1.79	16	67	0.71	22.5352
Chardonnay	Ramsey	2	1997	23.1	11.6	3.25	1.8	21.6667	92.3333	1.4	15.4762
Chardonnay	Ramsey	3	1997	23.6	9.9	3.27	1.77	17	100.333	1.63333	10.4082
Chardonnay	Ramsey	4	1997	23.6	11	3.33	1.78	17	80.3333	1.41	12.0567
Chardonnay	SO4	1	1997	22.2	9.3	3.17	1.34	10	95.6667	0.926667	10.7914
Chardonnay	SO4	2	1997	24	10.5	3.27	1.64	20.6667	120.333	1.13333	18.2353
Chardonnay	SO4	3	1997	23.6	9.7	3.41	1.49	12.3333	88.6667	1.13333	10.8824
Chardonnay	SO4	4	1997	22.7	10	3.25	1.68	16	76	1.21	13.2231
Chardonnay	Schwarzmann	1	1997	23.2	10.6	3.24	1.44	16.6667	75	0.61	27.3224
Chardonnay	Schwarzmann	2	1997	24.4	10.2	3.3	1.56	12	74.6667	1.08333	11.0769
Chardonnay	Schwarzmann	3	1997	23.1	9	3.31	1.64	11.6	77.6667	1.1	10.5455
Chardonnay	Schwarzmann	4	1997	23.1	9.7	3.24	1.52	17	80.3333	1.21333	14.011
Chardonnay	Teleki 5C	1	1997	24.8	10.4	3.27	1.41	14.6667	97.6667	1.1	13.3333
Chardonnay	Teleki 5C	2	1997	23.8	10.2	3.18	1.71	19.3333	89.6667	0.9	21.4815
Chardonnay	Teleki 5C	3	1997	23.4	10.5	3.26	1.78	18	80.3333	0.963333	18.6851
Chardonnay	Teleki 5C	4	1997	24.2	10.6	3.35	1.72	18	75.3333	1.00333	17.9402
Cabernet Sauvignon	039-16	4	1998	22	9.6	3.51	1.27	5.46667	65	1.56667	3.48936
Cabernet Sauvignon	039-16	3	1998	22	9.9	3.3	1.12	7.83333	72	1.63333	4.79592
Cabernet Sauvignon	039-16	2	1998	22.8	6.6	3.37	1.16	9.3	82.3333	1.36667	6.80488
Cabernet Sauvignon	039-16	1	1998	22.7	7.3	3.37	1.02	9.1	62.6667	1.13333	8.02941
Cabernet Sauvignon	101-14 MGT	1	1998	23	10.4	3.08	0.98	7.1	65.3333	0.946667	7.5
Cabernet Sauvignon	101-14 MGT	3	1998	23.3	7.85	3.34	0.97	10.4667	79.3333	1.53333	6.82609
Cabernet Sauvignon	101-14 MGT	2	1998	23	6	3.57	1.31	7.9	63	0.78	10.1282
Cabernet Sauvignon	101-14 MGT	4	1998	23.9	7	3.52	1.15	9.63333	62.6667	1.4	6.88095
Cabernet Sauvignon	110 Richter	3	1998	23.4	9.5	3.4	1.36	6.63333	78.6667	1.46667	4.52273
Cabernet Sauvignon	110 Richter	1	1998	23.9	9.4	3.11	1.07	10.4333	94	1.56667	6.65957
Cabernet Sauvignon	110 Richter	4	1998	24	6.6	3.45	1.25	11.2	74.6667	1.76667	6.33962
Cabernet Sauvignon	110 Richter	2	1998	23.1	8.2	3.4	1.04	8.5	50.6667	1.23333	6.89189
Cabernet Sauvignon	1103 Paulsen	2	1998	23.8	9.8	3.22	1.2	8.96667	78.6667	1.66667	5.38
Cabernet Sauvignon	1103 Paulsen	3	1998	23.7	8.6	3.33	1.25	8.53333	70	1.93333	4.41379
Cabernet Sauvignon	1103 Paulsen	1	1998	23.9	7.4	3.27	1.08	8.76667	75.6667	1.3	6.74359
Cabernet Sauvignon	1103 Paulsen	4	1998	23.6	7.8	3.55	1.11	10.8333	77	2	5.41667
Cabernet Sauvignon	140Ru	2	1998	23.6	10.1	3.38	1.11	6.83333	71.3333	1.3	5.25641
Cabernet Sauvignon	140Ru	1	1998	24.2	7.8	3.33	1.32	7.26667	61.3333	1.16	6.26437
Cabernet Sauvignon	140Ru	3	1998	23	7.9	3.28	1.24	8.9	82.3333	1.53333	5.80435
Cabernet Sauvignon	140Ru	4	1998	23.7	7.2	3.48	1.15	12.1333	82.6667	1.51	8.03532
Cabernet Sauvignon	3309 Couderc	1	1998	24.2	9.1	3.43	1.14	5.1	64.6667	1.16667	4.37143
Cabernet Sauvignon	3309 Couderc	2	1998	23.7	8.05	3.27	1.05	10.6667	96.6667	1.4	7.61905
Cabernet Sauvignon	3309 Couderc	4	1998	24	6.7	3.42	1	12	112.333	1.56667	7.65957
Cabernet Sauvignon	3309 Couderc	3	1998	23.9	7.15	3.58	1.21	11	77.3333	1.46667	7.5
Cabernet Sauvignon	420 A	2	1998	22.2	8.1	3.35	1.22	4.93333	67	0.483333	10.2069
Cabernet Sauvignon	420 A	1	1998	23.5	8.2	3.28	1.05	6.26667	53.3333	1.00667	6.22517
Cabernet Sauvignon	420 A	4	1998	22.8	6.9	3.48	1.11	11	84	1.36667	8.04878
Cabernet Sauvignon	420 A	3	1998	22.4	6.6	3.52	1.28	14	82.3333	1.43333	9.76744
Cabernet Sauvignon	775 Paulsen	1	1998	23.2	9.8	3.52	1.25	5.53333	69.3333	1.66667	3.32
Cabernet Sauvignon	775 Paulsen	4	1998	23.2	9.3	3.49	1.22	6.8	71	1.66667	4.08
Cabernet Sauvignon	775 Paulsen	2	1998	23.4	8.25	3.27	0.99	10.2	81.6667	1.56667	6.51064
Cabernet Sauvignon	775 Paulsen	3	1998	22.8	7.3	3.54	1.27	12.6667	84	2	6.33333
Cabernet Sauvignon	Freedom	4	1998	23.4	9.8	3.38	1.35	6.6	77.6667	1.76667	3.73585
Cabernet Sauvignon	Freedom	3	1998	23.8	9	3.47	1.34	8.2	85.6667	1.76667	4.64151
Cabernet Sauvignon	Freedom	1	1998	23.4	6.8	3.48	1.36	8.06667	50.3333	1.07667	7.49226
Cabernet Sauvignon	Freedom	2	1998	23.2	6.9	3.48	1.16	9.5	62.3333	1.3	7.30769
Cabernet Sauvignon	K51-32	4	1998	23.8	8.5	3.33	1.12	9.56667	71.6667	1.5	6.37778
Cabernet Sauvignon	K51-32	3	1998	23.6	7	3.33	1.18	10.6667	71.6667	1.43333	7.44186
Cabernet Sauvignon	K51-32	2	1998	23.2	7.3	3.4	1.11	11.9667	74	1.13333	10.5588
Cabernet Sauvignon	K51-32	1	1998	23.8	7.5	3.5	1.25	12.6667	72	1.56667	8.08511
Cabernet Sauvignon	Kober 5BB	2	1998	22.6	9.3	3.26	1.17	5.83333	63.6667	1.10333	5.28701
Cabernet Sauvignon	Kober 5BB	4	1998	23.3	8.2	3.41	1.23	6.33333	60.6667	1.4	4.52381
Cabernet Sauvignon	Kober 5BB	1	1998	23	6.3	3.36	1.21	6.36667	51.6667	0.68	9.36275
Cabernet Sauvignon	Kober 5BB	3	1998	21.4	8.4	3.29	0.92	6.46667	80	1.35	4.79012
Cabernet Sauvignon	Ramsey	4	1998	22.4	10	3.37	1.27	9.83333	89.6667	1.73333	5.67308
Cabernet Sauvignon	Ramsey	1	1998	23.2	10.6	3.35	1.29	8	78.3333	1.36667	5.85366
Cabernet Sauvignon	Ramsey	3	1998	22.6	8.5	3.25	1.35	13	109.667	2.05	6.34146
Cabernet Sauvignon	Ramsey	2	1998	22.3	7.3	3.43	1.3	11	59.3333	1.66667	6.6
Cabernet Sauvignon	Schwarzmann	2	1998	22.6	9.2	3.37	1.12	6.3	72.3333	1.23333	5.10811
Cabernet Sauvignon	Schwarzmann	1	1998	22.2	9.3	3.15	1.02	8.8	62.6667	1.3	6.76923
Cabernet Sauvignon	Schwarzmann	4	1998	23.3	7.65	3.37	1	7.86667	83.3333	1.76667	4.45283
Cabernet Sauvignon	Schwarzmann	3	1998	22.9	6.7	3.57	1.05	8.03333	52.3333	0.866667	9.26923
Cabernet Sauvignon	SO4	2	1998	20.6	10.3	3.09	1	7.3	68	1.15	6.34783
Cabernet Sauvignon	SO4	4	1998	21.3	9.15	3.2	0.91	4.85	51.5	1.075	4.51163
Cabernet Sauvignon	SO4	1	1998	24	6.5	3.34	1.25	3.05	45.5	1.3	2.34615
Cabernet Sauvignon	SO4	3	1998	21.8	7.3	3.45	1.02	6.7	59.3333	1.1	6.09091
Cabernet Sauvignon	Teleki 5C	3	1998	22.4	10.6	3.32	1.13	5.76667	71.6667	1.4	4.11905
Cabernet Sauvignon	Teleki 5C	4	1998	23.2	7.8	3.41	1.11	6.7	66.6667	1.2	5.58333
Cabernet Sauvignon	Teleki 5C	2	1998	23.6	7.6	3.25	1.11	6.8	59.6667	1.06667	6.375
Cabernet Sauvignon	Teleki 5C	1	1998	23.3	6.4	3.47	1.33	9.46667	65.6667	1.11333	8.50299
Chardonnay	039-16	1	1998	23	7.1	3.4	1.68	6.5	51	0.82	7.92683
Chardonnay	039-16	2	1998	22	7.7	3.41	1.88	15.3333	70.6667	1.76667	8.67925
Chardonnay	039-16	3	1998	22.9	7.1	3.61	1.59	8.3	68	1.83333	4.52727
Chardonnay	039-16	4	1998	23	10.7	3.6	1.6	NA	46.3333	1.86667	NA
Chardonnay	101-14 MGT	1	1998	23.4	10.1	3.5	1.4	4.43333	47.3333	1.67667	2.64414
Chardonnay	101-14 MGT	2	1998	23.8	7.4	3.44	1.49	10.3	63	1.14333	9.00875
Chardonnay	101-14 MGT	3	1998	22.9	10.3	3.54	1.54	7.5	54.6667	1.53333	4.8913
Chardonnay	101-14 MGT	4	1998	22.8	7.4	3.41	1.39	12	57.6667	1.4	8.57143
Chardonnay	110 Richter	1	1998	23.6	7	3.52	1.63	10.5	64	1.9	5.52632
Chardonnay	110 Richter	2	1998	23.2	7.8	3.47	1.62	9.8	54.3333	1.36667	7.17073
Chardonnay	110 Richter	3	1998	23.2	10.4	3.61	1.45	9	64	1.63333	5.5102
Chardonnay	110 Richter	4	1998	22.5	8	3.62	1.66	12.1667	68	1.63333	7.44898
Chardonnay	1103 Paulsen	1	1998	23.7	7.7	3.48	1.62	9.7	56	1.56667	6.19149
Chardonnay	1103 Paulsen	2	1998	22.4	10.3	3.52	1.36	5.2	50.6667	1.46667	3.54545
Chardonnay	1103 Paulsen	3	1998	22.8	7.8	3.61	1.5	7.6	65.6667	1.93333	3.93103
Chardonnay	1103 Paulsen	4	1998	22.8	10.3	3.7	1.7	9.7	72.6667	2.43333	3.9863
Chardonnay	140Ru	1	1998	23.3	7.2	3.45	1.54	5.33333	52.6667	1.3	4.10256
Chardonnay	140Ru	2	1998	23.4	9.7	3.56	1.64	3.73333	36.6667	0.946667	3.94366
Chardonnay	140Ru	3	1998	23.2	8	3.42	1.52	8.93333	64.3333	2.06667	4.32258
Chardonnay	140Ru	4	1998	23	11.8	3.54	1.74	9.13333	64	1.5	6.08889
Chardonnay	3309 Couderc	1	1998	24.2	10.6	3.47	1.6	5.86667	53.3333	1.3	4.51282
Chardonnay	3309 Couderc	2	1998	23.4	7.3	3.49	1.44	10.6667	65.6667	1.66667	6.4
Chardonnay	3309 Couderc	3	1998	22.4	7.4	3.58	1.41	9.6	73.3333	1.8	5.33333
Chardonnay	3309 Couderc	4	1998	22	8.1	3.64	1.39	4.86667	62.3333	2.26667	2.14706
Chardonnay	420 A	1	1998	23.3	6	3.38	1.45	9.43333	58.6667	0.83	11.3655
Chardonnay	420 A	2	1998	23.7	7.5	3.42	1.51	12.3333	62.6667	0.996667	12.3746
Chardonnay	420 A	3	1998	23	10.6	3.44	1.42	7.5	60.3333	0.846667	8.85827
Chardonnay	420 A	4	1998	22.6	11.8	3.36	1.5	10.2	59.3333	1.42667	7.14953
Chardonnay	775 Paulsen	1	1998	22.8	10.5	3.52	1.42	3.46667	52	1.02	3.39869
Chardonnay	775 Paulsen	2	1998	22.9	6.6	3.67	1.37	5.56667	57.3333	1.3	4.28205
Chardonnay	775 Paulsen	3	1998	23.4	12.6	3.54	1.54	6.5	55.3333	1.46667	4.43182
Chardonnay	775 Paulsen	4	1998	22.6	11.2	3.62	1.42	7.13333	66.3333	1.86667	3.82143
Chardonnay	Freedom	1	1998	24.2	7.8	3.45	1.64	12	57.6667	1.56667	7.65957
Chardonnay	Freedom	2	1998	22.6	10.8	3.54	1.74	7.63333	55.3333	1.23333	6.18919
Chardonnay	Freedom	3	1998	22.8	7.9	3.49	1.57	13.6667	72	1.86667	7.32143
Chardonnay	Freedom	4	1998	21.3	7.9	3.63	1.66	9.5	70.6667	2.5	3.8
Chardonnay	K51-32	1	1998	23.4	7.6	3.37	1.65	8.53333	49	1.33333	6.4
Chardonnay	K51-32	2	1998	22.8	8	3.36	1.66	9.9	47.6667	1.26667	7.81579
Chardonnay	K51-32	3	1998	22.6	9.7	3.62	1.65	9.8	75.3333	1.35333	7.24138
Chardonnay	K51-32	4	1998	22	8.1	3.53	1.53	7.46667	68.3333	1.96667	3.79661
Chardonnay	Kober 5BB	1	1998	23.6	7.3	3.42	1.38	5.8	55.3333	0.833333	6.96
Chardonnay	Kober 5BB	2	1998	23.2	NA	3.41	1.46	6.1	55.6667	1.5	4.06667
Chardonnay	Kober 5BB	3	1998	22.6	10.7	3.59	1.4	7.3	61.6667	1.73333	4.21154
Chardonnay	Kober 5BB	4	1998	23.7	7.4	3.62	1.44	10.6	62.6667	1.85	5.72973
Chardonnay	Ramsey	1	1998	23.6	10.6	3.47	1.57	6.83333	44.6667	1.15333	5.92486
Chardonnay	Ramsey	2	1998	23.4	10.1	3.58	1.6	12.6667	73.3333	1.63333	7.7551
Chardonnay	Ramsey	3	1998	22.8	7.7	3.46	1.56	10.4333	82	2.33333	4.47143
Chardonnay	Ramsey	4	1998	22.1	7.8	3.49	1.64	13.3333	66.3333	1.86667	7.14286
Chardonnay	SO4	1	1998	23.4	7.5	3.42	1.5	4.56667	50	1.46667	3.11364
Chardonnay	SO4	2	1998	23.4	NA	3.44	1.54	4.28333	45.6667	1.07	4.00312
Chardonnay	SO4	3	1998	22.6	9.5	3.69	1.41	6.06667	62.3333	1.3	4.66667
Chardonnay	SO4	4	1998	22.8	7.3	3.51	1.54	10.0667	66.6667	1.13333	8.88235
Chardonnay	Schwarzmann	1	1998	24.2	7.3	3.59	1.53	7.7	48	1.00667	7.64901
Chardonnay	Schwarzmann	2	1998	23.2	10.3	3.57	1.47	6.46667	66.3333	1.26667	5.10526
Chardonnay	Schwarzmann	3	1998	22.9	6.6	3.52	1.39	8.36667	65	1.49	5.61521
Chardonnay	Schwarzmann	4	1998	22.6	7	3.46	1.59	13.6667	69	1.37	9.97567
Chardonnay	Teleki 5C	1	1998	24	11.1	3.37	1.53	5.46667	50.3333	1.3	4.20513
Chardonnay	Teleki 5C	2	1998	24	7.2	3.36	1.62	11.3333	56.6667	1.13333	10
Chardonnay	Teleki 5C	3	1998	23	7.6	3.41	1.61	12.3333	63	1.23333	10
Chardonnay	Teleki 5C	4	1998	23	11.7	3.58	1.77	7.3	55	1.1	6.63636
Cabernet Sauvignon	039-16	4	1999	22.7	7.55	3.42	1.03	7.4	92	1.26667	5.84211
Cabernet Sauvignon	039-16	3	1999	23.7	7.45	3.35	1.385	16.3333	144.667	1.13667	14.3695
Cabernet Sauvignon	039-16	2	1999	22.1	6.1	3.6	1.551	20.6667	151.333	1.06333	19.4357
Cabernet Sauvignon	039-16	1	1999	22.8	6.9	3.43	1.191	16.3333	145.333	0.746667	21.875
Cabernet Sauvignon	101-14 MGT	1	1999	23	8	3.31	1.23	13.6667	133.333	0.68	20.098
Cabernet Sauvignon	101-14 MGT	3	1999	23.3	6.35	3.38	1.144	13.6667	110	1.26667	10.7895
Cabernet Sauvignon	101-14 MGT	2	1999	22.5	6	3.5	0.989	13	117.333	0.64	20.3125
Cabernet Sauvignon	101-14 MGT	4	1999	23	6	3.57	1.343	12.3333	129.667	1.33333	9.25
Cabernet Sauvignon	110 Richter	3	1999	23	8.05	3.34	1.126	16	173	1.36667	11.7073
Cabernet Sauvignon	110 Richter	1	1999	23.4	8.9	3.22	1.267	13	141	1.26667	10.2632
Cabernet Sauvignon	110 Richter	4	1999	23.5	6.3	3.69	1.281	17.6667	101	1.7	10.3922
Cabernet Sauvignon	110 Richter	2	1999	23	7.1	3.4	1.343	17	139	0.97	17.5258
Cabernet Sauvignon	1103 Paulsen	2	1999	24	8.6	3.25	1.325	16.6667	163.667	1.5	11.1111
Cabernet Sauvignon	1103 Paulsen	3	1999	23.2	8.25	3.29	1.13	18.6667	136.667	1.96667	9.49153
Cabernet Sauvignon	1103 Paulsen	1	1999	23.5	7.9	3.21	1.274	12.3	113	1.05	11.7143
Cabernet Sauvignon	1103 Paulsen	4	1999	22	6.4	3.67	1.252	19.3333	169	2.13333	9.0625
Cabernet Sauvignon	140Ru	2	1999	22.1	8	3.3	1.112	13.5667	114.667	0.776667	17.4678
Cabernet Sauvignon	140Ru	1	1999	23.2	8.8	3.18	1.311	11.6	104	0.596667	19.4413
Cabernet Sauvignon	140Ru	3	1999	24	7.85	3.29	1.429	14.3333	123.667	1.17333	12.2159
Cabernet Sauvignon	140Ru	4	1999	23	6.3	3.52	1.101	13	148	1.23333	10.5405
Cabernet Sauvignon	3309 Couderc	1	1999	25.1	8.4	3.19	1.216	7.1	88.6667	0.763333	9.30131
Cabernet Sauvignon	3309 Couderc	2	1999	24	8.2	3.26	1.831	18	162.333	1.22333	14.7139
Cabernet Sauvignon	3309 Couderc	4	1999	23.1	5.7	3.65	1.38	13.3333	130	1.26667	10.5263
Cabernet Sauvignon	3309 Couderc	3	1999	22.1	6.5	3.47	1.16	14	125.333	1.35	10.3704
Cabernet Sauvignon	420 A	2	1999	21.2	8.1	3.36	1.076	10.4333	110.333	0.263333	39.6203
Cabernet Sauvignon	420 A	1	1999	22.2	5.7	3.51	1.228	15	144.333	0.703333	21.327
Cabernet Sauvignon	420 A	4	1999	22	5.8	3.57	1.143	16.3333	131.333	0.936667	17.4377
Cabernet Sauvignon	420 A	3	1999	20.5	6.5	3.45	1.593	21.3333	146	1.4	15.2381
Cabernet Sauvignon	775 Paulsen	1	1999	25	7.25	3.51	1.095	4.96667	112.333	1.35	3.67901
Cabernet Sauvignon	775 Paulsen	4	1999	24	7.9	3.46	1.138	12.5	149	1.8	6.94444
Cabernet Sauvignon	775 Paulsen	2	1999	23.7	7.3	3.27	1.241	14.6667	146.667	1.3	11.2821
Cabernet Sauvignon	775 Paulsen	3	1999	23.1	6.7	3.59	0.865	9.5	115	1.83333	5.18182
Cabernet Sauvignon	Freedom	4	1999	22	7.65	3.47	1.147	13.6	130	1.76667	7.69811
Cabernet Sauvignon	Freedom	3	1999	23.6	7.8	3.33	1.036	15.7333	134.333	1.73333	9.07692
Cabernet Sauvignon	Freedom	1	1999	21.2	6.7	3.5	1.499	12.9333	123.333	0.593333	21.7978
Cabernet Sauvignon	Freedom	2	1999	23.1	6.2	3.61	1.259	19	154	0.763333	24.8908
Cabernet Sauvignon	K51-32	4	1999	23.1	7.45	3.35	1.77	15.3333	143.333	1.6	9.58333
Cabernet Sauvignon	K51-32	3	1999	22	6.4	3.62	1.013	14.3333	125.667	1.19667	11.9777
Cabernet Sauvignon	K51-32	2	1999	22.2	6.3	3.44	1.406	15.3333	110.333	0.756667	20.2643
Cabernet Sauvignon	K51-32	1	1999	22.8	7	3.61	1.608	20.6667	128.667	1.56667	13.1915
Cabernet Sauvignon	Kober 5BB	2	1999	24	8	3.25	1.223	14	120.667	1.02667	13.6364
Cabernet Sauvignon	Kober 5BB	4	1999	23.1	NA	3.36	1.167	14	143.667	1.2	11.6667
Cabernet Sauvignon	Kober 5BB	1	1999	21.5	6.2	3.46	1.039	11.2667	105	0.436667	25.8015
Cabernet Sauvignon	Kober 5BB	3	1999	22	5.9	3.49	1.473	16	131.5	1	16
Cabernet Sauvignon	Ramsey	4	1999	24.9	7.2	3.39	1.082	15.3333	120.667	1.46667	10.4545
Cabernet Sauvignon	Ramsey	1	1999	23	9.9	3.25	1.123	13.9	161.333	1.12	12.4107
Cabernet Sauvignon	Ramsey	3	1999	23.9	7.95	3.34	1.109	13	174	1.9	6.84211
Cabernet Sauvignon	Ramsey	2	1999	21.5	6.7	3.48	1.571	22.6667	176.667	1.56667	14.4681
Cabernet Sauvignon	Schwarzmann	2	1999	22	8.2	3.24	1.38	13.3333	136	0.98	13.6054
Cabernet Sauvignon	Schwarzmann	1	1999	23.6	8	3.25	1.342	14	122	0.82	17.0732
Cabernet Sauvignon	Schwarzmann	4	1999	24	6.6	3.4	1.241	18.3333	141.333	1.33333	13.75
Cabernet Sauvignon	Schwarzmann	3	1999	22	5.8	3.53	1.178	13.3333	107.333	0.636667	20.9424
Cabernet Sauvignon	SO4	2	1999	23.2	8.4	3.22	1.218	17	152.5	0.906667	18.75
Cabernet Sauvignon	SO4	4	1999	22.6	6.55	3.32	1.082	12	162	0.68	17.6471
Cabernet Sauvignon	SO4	1	1999	24	7.1	3.43	1.159	14.3333	128	0.686667	20.8738
Cabernet Sauvignon	SO4	3	1999	22.1	6.1	3.63	1.316	13	106.333	0.59	22.0339
Cabernet Sauvignon	Teleki 5C	3	1999	21.1	7.75	3.27	1.061	12.6667	133.667	0.9	14.0741
Cabernet Sauvignon	Teleki 5C	4	1999	24	6.85	3.33	1.082	12	125	0.77	15.5844
Cabernet Sauvignon	Teleki 5C	2	1999	24.1	8.2	3.23	1.254	12.6667	137	0.796667	15.8996
Cabernet Sauvignon	Teleki 5C	1	1999	23.1	7.4	3.4	1.488	11.6333	106.667	0.613333	18.9674
Chardonnay	039-16	1	1999	22	9.1	3.04	1.59	11	66.6667	0.47	23.4043
Chardonnay	039-16	2	1999	22	9.6	3.09	1.67	20.6667	98.6667	1.1	18.7879
Chardonnay	039-16	3	1999	23.7	9.1	3.5	1.58	12.9	75.6667	1.28667	10.0259
Chardonnay	039-16	4	1999	23.2	11.2	3.27	1.66	9.63333	84	1.33	7.24311
Chardonnay	101-14 MGT	1	1999	23	10.1	3.17	1.53	8.36667	65.6667	0.78	10.7265
Chardonnay	101-14 MGT	2	1999	23.8	10.3	3.05	1.6	12.3333	72.6667	0.583333	21.1429
Chardonnay	101-14 MGT	3	1999	24	13	3.15	1.63	8.46667	70	0.99	8.55219
Chardonnay	101-14 MGT	4	1999	23	9.9	3.12	1.57	14	71.3333	1.00667	13.9073
Chardonnay	110 Richter	1	1999	23.2	9.9	3.34	1.67	16.3333	98.6667	1.39333	11.7225
Chardonnay	110 Richter	2	1999	22.6	10.2	3.01	1.67	16.6667	97.6667	0.866667	19.2308
Chardonnay	110 Richter	3	1999	23.8	11.4	3.16	1.77	12.6667	103.667	1.2	10.5556
Chardonnay	110 Richter	4	1999	22	10.2	3.12	1.47	18.3333	100.333	1.3	14.1026
Chardonnay	1103 Paulsen	1	1999	25	10.4	3.45	1.64	10.5667	80	1.03333	10.2258
Chardonnay	1103 Paulsen	2	1999	23	11.3	3.19	1.62	6.86667	77.6667	1.06667	6.4375
Chardonnay	1103 Paulsen	3	1999	24	10.2	3.49	1.45	12	83.3333	1.53	7.84314
Chardonnay	1103 Paulsen	4	1999	23.5	11.5	3.2	1.54	13	97	1.93333	6.72414
Chardonnay	140Ru	1	1999	24.1	9.9	3.42	1.6	9.76667	76.6667	0.646667	15.1031
Chardonnay	140Ru	2	1999	23	11	3.2	1.55	8.6	78	0.613333	14.0217
Chardonnay	140Ru	3	1999	23.5	10.1	3.09	1.65	9.73333	73.3333	1.28667	7.56477
Chardonnay	140Ru	4	1999	24.1	11.8	3.19	1.62	8.7	76	0.92	9.45652
Chardonnay	3309 Couderc	1	1999	23.9	11.4	3.17	1.71	9.8	67.3333	0.663333	14.7739
Chardonnay	3309 Couderc	2	1999	23.2	9.7	3.44	1.7	12.4333	69.6667	1.06667	11.6562
Chardonnay	3309 Couderc	3	1999	24	9.6	3.19	1.45	11.7667	94.3333	1.15	10.2319
Chardonnay	3309 Couderc	4	1999	23	9.9	3.49	1.4	8.1	78.6667	1.9	4.26316
Chardonnay	420 A	1	1999	21.6	8.6	3.06	1.65	12.6667	65.6667	0.566667	22.3529
Chardonnay	420 A	2	1999	23.7	10.1	3.32	1.63	10.9667	77	0.586667	18.6932
Chardonnay	420 A	3	1999	20.9	10.7	3.05	1.52	10.6667	68.6667	0.456667	23.3577
Chardonnay	420 A	4	1999	23.4	11.5	3.12	1.51	12.6667	79.3333	0.63	20.1058
Chardonnay	775 Paulsen	1	1999	23.5	11.4	3.23	1.35	4.03333	73.3333	0.606667	6.64835
Chardonnay	775 Paulsen	2	1999	24	9.1	3.56	1.47	6.03333	69	0.87	6.93487
Chardonnay	775 Paulsen	3	1999	23.6	11.6	3.2	1.25	8.06667	62	0.883333	9.13208
Chardonnay	775 Paulsen	4	1999	23.5	10.1	3.41	1.58	10.1	83.6667	1.36	7.42647
Chardonnay	Freedom	1	1999	23.7	9.9	3.06	1.66	16.3333	101.667	0.916667	17.8182
Chardonnay	Freedom	2	1999	23.6	12.4	3.19	1.77	8.46667	65	0.763333	11.0917
Chardonnay	Freedom	3	1999	22.4	10.6	3.18	1.72	19.3333	88.3333	1.35	14.321
Chardonnay	Freedom	4	1999	23.1	10.1	3.55	1.53	15.3333	95.3333	1.8	8.51852
Chardonnay	K51-32	1	1999	23.4	10.4	3.03	1.68	12	63.6667	0.75	16
Chardonnay	K51-32	2	1999	23	10.6	3.12	1.64	15.3333	84.6667	0.77	19.9134
Chardonnay	K51-32	3	1999	23	11.3	3.17	1.67	9.3	74.6667	0.836667	11.1155
Chardonnay	K51-32	4	1999	23	10.1	3.43	1.44	11	86	1.6	6.875
Chardonnay	Kober 5BB	1	1999	23.1	8.9	3.08	1.51	10.9	78	0.603333	18.0663
Chardonnay	Kober 5BB	2	1999	24.7	10.5	3.22	1.38	8	65.6667	1.06333	7.52351
Chardonnay	Kober 5BB	3	1999	24.5	9	3.44	1.52	11.0333	87.6667	1.22667	8.99457
Chardonnay	Kober 5BB	4	1999	24	9.8	3.1	1.49	19.5	111.5	1.06333	18.3386
Chardonnay	Ramsey	1	1999	23.1	11.8	3.18	1.74	10.7	69	1.8	5.94444
Chardonnay	Ramsey	2	1999	24	10.3	3.46	1.61	14	86.6667	0.68	20.5882
Chardonnay	Ramsey	3	1999	22	10.1	3.15	1.55	11.6667	97	1.08667	10.7362
Chardonnay	Ramsey	4	1999	23.2	10.3	3.43	1.58	15.6667	84	1.7	9.21569
Chardonnay	SO4	1	1999	24.8	9.1	3.14	1.49	11.3333	91	0.94	12.0567
Chardonnay	SO4	2	1999	24.1	11.5	3.16	1.57	5.76667	76.3333	0.803333	7.17842
Chardonnay	SO4	3	1999	24.4	9	3.47	1.36	6.7	67.3333	0.883333	7.58491
Chardonnay	SO4	4	1999	24.1	9.2	3.08	1.5	11.4333	66	1.06333	10.7524
Chardonnay	Schwarzmann	1	1999	23.1	9.6	3.35	1.61	9.63333	61.3333	0.47	20.4965
Chardonnay	Schwarzmann	2	1999	24	10.3	3.17	1.57	6.9	75.6667	0.643333	10.7254
Chardonnay	Schwarzmann	3	1999	24	8.5	3.49	1.4	10.1667	82	0.816667	12.449
Chardonnay	Schwarzmann	4	1999	22.5	9.8	3.08	1.45	15.6667	74.3333	0.896667	17.4721
Chardonnay	Teleki 5C	1	1999	24	11.3	3.19	1.44	8.33333	76.6667	0.793333	10.5042
Chardonnay	Teleki 5C	2	1999	21.4	10.2	3.01	1.6	15	85	0.71	21.1268
Chardonnay	Teleki 5C	3	1999	24	10	3.37	1.59	14.6667	80.6667	0.636667	23.0366
Chardonnay	Teleki 5C	4	1999	23.7	9.7	3.35	1.45	10.1	60.3333	0.633333	15.9474
