## Supplementary material for "Grapevine rootstocks affect growth-related scion phenotypes": Table S3

### Sheet: liberty_historical_all_phenos_v
Phenotype	Term	% Variance Explained	P-value
TA	Block	0.018715	0.954479
Berry Weight	Block	0.366251	0.0541167
Cluster Number	Block	0.944019	1.86062e-05
Yield	Block	1.44984	4.14393e-05
SSC	Block	1.68935	6.41564e-06
Ravaz Index	Block	6.55748	1.25711e-23
pH	Block	10.3201	1.64495e-26
Pruning Weight	Block	10.7034	7.26051e-49
TA	Rootstock	2.05694	0.00127852
Cluster Number	Rootstock	2.20192	5.3049e-07
pH	Rootstock	3.93573	4.68253e-06
SSC	Rootstock	4.94694	1.8124e-10
Ravaz Index	Rootstock	8.98996	3.38737e-24
Pruning Weight	Rootstock	9.14185	3.97482e-35
Berry Weight	Rootstock	9.62044	3.03248e-29
Yield	Rootstock	9.77936	5.95552e-23
Ravaz Index	Variety	0.0757421	0.235287
Pruning Weight	Variety	2.62194	9.79436e-16
pH	Variety	2.92463	8.42515e-10
Yield	Variety	6.99883	3.82616e-24
SSC	Variety	21.317	2.5288e-59
Berry Weight	Variety	26.9103	2.85248e-84
Cluster Number	Variety	31.9839	3.76551e-110
TA	Variety	32.1207	3.10522e-87
Cluster Number	Variety:Rootstock	0.998007	0.023927
Pruning Weight	Variety:Rootstock	1.30748	0.00247028
SSC	Variety:Rootstock	1.54824	0.0355392
Berry Weight	Variety:Rootstock	2.36377	1.3746e-05
pH	Variety:Rootstock	2.55677	0.002487
Yield	Variety:Rootstock	3.50782	1.05577e-06
pH	Year	8.45987	2.34558e-21
SSC	Year	9.60005	1.62685e-28
TA	Year	12.9319	2.44882e-40
Berry Weight	Year	25.3534	1.89195e-77
Cluster Number	Year	30.1434	1.32677e-102
Yield	Year	41.7211	2.96762e-94
Ravaz Index	Year	48.6379	8.08317e-112
Pruning Weight	Year	52.0367	5.46891e-148
Berry Weight	Year:Rootstock	4.30498	0.00453271
Cluster Number	Year:Rootstock	5.02194	3.5174e-07
Ravaz Index	Year:Rootstock	6.94714	9.93921e-07
SSC	Year:Rootstock	7.68012	2.88356e-06
Ravaz Index	Year:Variety	1.32583	7.33643e-05
Yield	Year:Variety	2.22742	4.86216e-07
Pruning Weight	Year:Variety	2.76092	6.39157e-14
Berry Weight	Year:Variety	7.12015	2.23971e-27
Cluster Number	Year:Variety	10.0167	2.78647e-45
TA	Year:Variety	20.4315	3.8545e-59
SSC	Year:Variety	22.3434	3.62546e-58
pH	Year:Variety	29.8751	5.84638e-64
