## Supplementary material for "Grapevine rootstocks affect growth-related scion phenotypes": Table S4

### Sheet: Rho Chardonnay
	SSC	TA	pH	Berry Weight	Cluster Number	Yield	Pruning Weight	Ravaz Index
SSC	1	0.203369	0.195711	-0.107786	0.0567755	-0.158094	0.366369	-0.35177
TA	NA	1	-0.199518	0.55393	0.341937	0.243561	0.0923729	0.0737204
pH	NA	NA	1	-0.201543	-0.236197	-0.475247	0.653882	-0.750769
Berry Weight	NA	NA	NA	1	0.238262	0.488673	0.00402804	0.265547
Cluster Number	NA	NA	NA	NA	1	0.633772	0.137953	0.251686
Yield	NA	NA	NA	NA	NA	1	-0.178246	0.684032
Pruning Weight	NA	NA	NA	NA	NA	NA	1	-0.814572
Ravaz Index	NA	NA	NA	NA	NA	NA	NA	1

### Sheet: p-value Chardonnay
	SSC	TA	pH	Berry Weight	Cluster Number	Yield	Pruning Weight	Ravaz Index
SSC	0	0.0115076	0.018278	1	1	0.182257	1.62967e-09	1.42803e-08
TA	NA	0	0.0148662	6.4558e-24	4.8698e-08	0.000699641	1	1
pH	NA	NA	0	0.0124355	0.00113348	1.39815e-16	1.56965e-36	2.97797e-53
Berry Weight	NA	NA	NA	0	0.000965436	1.15122e-17	1	0.00010496
Cluster Number	NA	NA	NA	NA	0	4.29833e-33	0.491701	0.000339804
Yield	NA	NA	NA	NA	NA	0	0.0593117	1.36952e-40
Pruning Weight	NA	NA	NA	NA	NA	NA	0	7.97425e-70
Ravaz Index	NA	NA	NA	NA	NA	NA	NA	0

### Sheet: Rho Cabernet Sauvignon
	SSC	TA	pH	Berry Weight	Cluster Number	Yield	Pruning Weight	Ravaz Index
SSC	1	0.229401	-0.178958	-0.0945282	-0.136537	-0.263242	-0.0919103	-0.112443
TA	NA	1	-0.642595	-0.237604	-0.309339	-0.398462	0.24873	-0.435307
pH	NA	NA	1	0.292206	0.202216	0.324286	-0.030706	0.209476
Berry Weight	NA	NA	NA	1	0.304041	0.57925	0.101326	0.235773
Cluster Number	NA	NA	NA	NA	1	0.722188	-0.259	0.67049
Yield	NA	NA	NA	NA	NA	1	0.049387	0.527824
Pruning Weight	NA	NA	NA	NA	NA	NA	1	-0.777884
Ravaz Index	NA	NA	NA	NA	NA	NA	NA	1

### Sheet: p-value Cabernet Sauvignon
	SSC	TA	pH	Berry Weight	Cluster Number	Yield	Pruning Weight	Ravaz Index
SSC	0	0.00174667	0.0520562	1	0.503333	0.00010629	1	1
TA	NA	0	8.97e-35	0.00092712	1.32e-06	2.26e-11	0.00037857	8.28e-14
pH	NA	NA	0	7.18e-06	0.0118869	2.51e-07	1	0.0072378
Berry Weight	NA	NA	NA	0	2.18e-06	7.85e-27	1	0.0010382
Cluster Number	NA	NA	NA	NA	0	3.52e-48	0.00015376	4.46e-39
Yield	NA	NA	NA	NA	NA	0	1	1.79e-21
Pruning Weight	NA	NA	NA	NA	NA	NA	0	1.25e-60
Ravaz Index	NA	NA	NA	NA	NA	NA	NA	0
