## Supplementary material for "Grapevine rootstocks affect growth-related scion phenotypes": Table S5

### Sheet: liberty_historical_summary_perc
phenotype	max_median	min_median	avg_median	max_percent_change	avg_percent_change
SSC	23.3	22.6	22.9567	3.09735	1.49557
TA	8.3	7.4	7.76167	12.1622	6.9358
pH	3.47	3.34	3.39533	3.89222	2.1991
Berry Weight	1.385	1.205	1.3169	14.9378	5.17124
Yield	13.8333	7.8	11.7672	77.3504	17.5582
Cluster Number	97.5	72	81.0944	35.4167	20.2302
Pruning Weight	1.6	0.936667	1.27956	70.8185	25.0434
Ravaz Index	13.4482	6.93966	9.90667	93.788	35.7491
